# Discovery of Synergistic and Antagonistic Drug Combinations against SARS-CoV-2 In Vitro

**DOI:** 10.1101/2020.06.29.178889

**Authors:** Tesia Bobrowski, Lu Chen, Richard T. Eastman, Zina Itkin, Paul Shinn, Catherine Chen, Hui Guo, Wei Zheng, Sam Michael, Anton Simeonov, Matthew D. Hall, Alexey V. Zakharov, Eugene N. Muratov

**Affiliations:** Laboratory for Molecular Modeling, Division of Chemical Biology and Medicinal Chemistry, UNC Eshelman School of Pharmacy, University of North Carolina, Chapel Hill, NC, 27599, USA; National Center for Advancing Translational Sciences (NCATS), 9800 Medical Center Drive, Rockville, Maryland 20850, United States

## Abstract

COVID-19 is undoubtedly the most impactful viral disease of the current century, afflicting millions worldwide. As yet, there is not an approved vaccine, as well as limited options from existing drugs for treating this disease. We hypothesized that combining drugs with independent mechanisms of action could result in synergy against SARS-CoV-2. Using *in silico* approaches, we prioritized 73 combinations of 32 drugs with potential activity against SARS-CoV-2 and then tested them *in vitro*. Overall, we identified 16 synergistic and 8 antagonistic combinations, 4 of which were both synergistic and antagonistic in a dose-dependent manner. Among the 16 synergistic cases, combinations of nitazoxanide with three other compounds (remdesivir, amodiaquine and umifenovir) were the most notable, all exhibiting significant synergy against SARS-CoV-2. The combination of nitazoxanide, an FDA-approved drug, and remdesivir, FDA emergency use authorization for the treatment of COVID-19, demonstrate a strong synergistic interaction. Notably, the combination of remdesivir and hydroxychloroquine demonstrated strong antagonism. Overall, our results emphasize the importance of both drug repurposing and preclinical testing of drug combinations for potential therapeutic use against SARS-CoV-2 infections.
