## Supplementary_Files for "Discovery of Synergistic and Antagonistic Drug Combinations against SARS-CoV-2 In Vitro": Supplementary File 1 - compound source and annotation.xlsx

### Sheet: Sheet1
NCATS_SAMPLE_ID	SAMPLE_NAME	PRIMARY_MOA	SMILES_ISO	SUPPLIER	SUPPLIER_ID
NCGC00016000-20	Disulfiram	Aldehyde Dehydrogenase (ALDH2) Inhibitor	CCN(CC)C(=S)SSC(=S)N(CC)CC	Tocris	3807
NCGC00161602-22	Doxycycline hyclate	antibiotic	[H][C@@]12[C@@H](C)C3=CC=CC(O)=C3C(=O)C1=C(O)[C@]4(O)C(=O)C(C(N)=O)=C(O)[C@@H](N(C)C)[C@]4([H])[C@H]2O	APExBIO	A4052
NCGC00246387-02	Arbidol	antiinfluenza	CCOC(=O)C1=C(CSC2=CC=CC=C2)[N](C)C3=CC(=C(O)C(=C13)CN(C)C)Br	Selleck	S2120
NCGC00246387-03	Arbidol	antiinfluenza	CCOC(=O)C1=C(CSC2=CC=CC=C2)[N](C)C3=CC(=C(O)C(=C13)CN(C)C)Br	Selleck	S2120
NCGC00017063-12	Amodiaquine	antimalarial	CCN(CC)CC1=C(O)C=CC(=C1)NC2=C3C=CC(=CC3=NC=C2)Cl	Cayman	15954
NCGC00159483-11	Hydroxychloroquine sulfate	antimalarial	CCN(CCO)CCCC(C)NC1=CC=NC2=CC(=CC=C12)Cl	Enzo	AC3148
NCGC00159483-13	Hydroxychloroquine sulfate	antimalarial	CCN(CCO)CCCC(C)NC1=CC=NC2=CC(=CC=C12)Cl	SIGMA	H0915
NCGC00094994-10	Mefloquine	antimalarial	OC(C1CCCCN1)C2=C3C=CC=C(C3=NC(=C2)C(F)(F)F)C(F)(F)F	Microsource	1503070
NCGC00024379-17	Emetine dihydrochloride hydrate	antiprotozoal	CC[C@H]1CN2CCC3=CC(OC)=C(OC)C=C3[C@@H]2C[C@@H]1C[C@H]4NCCC5=CC(OC)=C(OC)C=C45	SIGMA	E2375
NCGC00090774-05	Nitazoxanide	antiprotozoal	CC(=O)OC1=C(C=CC=C1)C(=O)NC2=NC=C(S2)[N+]([O-])=O	Vitas	STK395664
NCGC00090774-08	Nitazoxanide	antiprotozoal	CC(=O)OC1=C(C=CC=C1)C(=O)NC2=NC=C(S2)[N+]([O-])=O	Prestwick	Prestw-1733
NCGC00090774-12	Nitazoxanide	antiprotozoal	CC(=O)OC1=C(C=CC=C1)C(=O)NC2=NC=C(S2)[N+]([O-])=O	Enzo	AC3203
NCGC00180626-03	Cephaeline HBr	antiprotozoal	CC[C@H]1CN2CCC3=C(C=C(OC)C(=C3)OC)[C@@H]2C[C@@H]1C[C@H]4NCCC5=C4C=C(OC)C(=C5)O	Enzo	NP569
NCGC00163432-05	Calpeptin	Calpain Inhibitor	CCCC[C@H](NC(=O)[C@H](CC(C)C)NC(=O)OCC1=CC=CC=C1)C=O	Cayman	14593
NCGC00386232-01	Cathepsin Inhibitor 1	Cathepsin (cysteine protease) inhibitor	C[N]1N=C(C=C1C(=O)N[C@@H](CC2=CC=CC(=C2)Cl)C(=O)NCC#N)C(C)(C)C	Selleck	S2847
NCGC00386330-03	Z-FA-FMK	Cathepsin (cysteine protease) inhibitor	C[C@H](NC(=O)[C@H](CC1=CC=CC=C1)NC(=O)OCC2=CC=CC=C2)C(=O)CF	DC Chemicals	DC7567
NCGC00185023-02	2-cyano-Pyrimidine	Cathepsin (cysteine protease) inhibitor	N#CC1=NC=CC=N1	Cayman	10007121
NCGC00241099-07	Saracatinib	cSRC Inhibitor	CN1CCN(CCOC2=CC3=NC=NC(=C3C(=C2)OC4CCOCC4)NC5=C6OCOC6=CC=C5Cl)CC1	APExBIO	A2133
NCGC00017352-37	Resveratrol	Cyclooxygenase-2 Inhibitor	OC1=CC=C(C=C1)/C=C/C2=CC(=CC(=C2)O)O	MedChem Express	HY-16561
NCGC00159460-04	Indinavir sulfate	HIV Protease Inhibitor	O[C@H](CN1CCN(C[C@H]1C(=O)NC(C)(C)C)Cc2cccnc2)C[C@@H](Cc3ccccc3)C(=O)N[C@H]4c5ccccc5C[C@H]4O.O=S(=O)(O)O	Bosche	I2146
NCGC00255764-01	Indinavir sulfate	HIV Protease Inhibitor	O[C@H](CN1CCN(C[C@H]1C(=O)NC(C)(C)C)Cc2cccnc2)C[C@@H](Cc3ccccc3)C(=O)N[C@H]4c5ccccc5C[C@H]4O.O=S(=O)(O)O	Sequoia	SRP00675I
NCGC00164576-07	Lopinavir	HIV Protease Inhibitor	CC(C)[C@H](N1CCCNC1=O)C(=O)N[C@H](C[C@H](O)[C@H](CC2=CC=CC=C2)NC(=O)COC3=C(C)C=CC=C3C)CC4=CC=CC=C4	Adooq	A10537
NCGC00164576-12	Lopinavir	HIV Protease Inhibitor	CC(C)[C@H](N1CCCNC1=O)C(=O)N[C@H](C[C@H](O)[C@H](CC2=CC=CC=C2)NC(=O)COC3=C(C)C=CC=C3C)CC4=CC=CC=C4	MedChem Express	HY-14588
NCGC00090782-09	Nelfinavir Mesylate	HIV Protease Inhibitor	CC1=C(C=CC=C1O)C(=O)N[C@@H](CSC2=CC=CC=C2)[C@H](O)CN3C[C@H]4CCCC[C@H]4C[C@H]3C(=O)NC(C)(C)C	Selleck	S4282
NCGC00090782-17	Nelfinavir Mesylate	HIV Protease Inhibitor	CC1=C(C=CC=C1O)C(=O)N[C@@H](CSC2=CC=CC=C2)[C@H](O)CN3C[C@H]4CCCC[C@H]4C[C@H]3C(=O)NC(C)(C)C	APExBIO	A3653
NCGC00159462-20	Ritonavir	HIV Protease Inhibitor	[H][C@](CC1=CC=CC=C1)(C[C@]([H])(O)[C@]([H])(CC2=CC=CC=C2)NC(=O)OCC3=CN=CS3)NC(=O)[C@@]([H])(NC(=O)N(C)CC4=CSC(=N4)C(C)C)C(C)C	MedChem Express	HY-90001_cm1
NCGC00091469-17	Saquinavir Mesylate	HIV Protease Inhibitor	[H][C@@]12CCCC[C@]1([H])CN(C[C@@H](O)[C@H](CC3=CC=CC=C3)NC(=O)[C@H](CC(N)=O)NC(=O)C4=NC5=C(C=CC=C5)C=C4)[C@@H](C2)C(=O)NC(C)(C)C	MedChem Express	HY-17003
NCGC00346443-02	Rupintrivir	HRV 3CL Protease Inhibitor	CCOC(=O)\C=C\[C@H](C[C@@H]1CCNC1=O)NC(=O)[C@@H](CC(=O)[C@@H](NC(=O)C2=NOC(=C2)C)C(C)C)CC3=CC=C(F)C=C3	Axon Medchem	1571
NCGC00015610-21	Leflunomide	Immunosuppressive drug	CC1=C(C=NO1)C(=O)NC2=CC=C(C=C2)C(F)(F)F	Selleck	S1247
NCGC00021305-27	Sirolimus	Immunosuppressive drug	CO[C@@H]1C[C@@H](CC[C@H]1O)C[C@H](C)[C@@H]2CC(=O)[C@H](C)\C=C(C)\[C@@H](O)[C@@H](OC)C(=O)[C@H](C)C[C@H](C)/C=C/C=C/C=C(C)/[C@H](C[C@@H]3CC[C@@H](C)[C@@](O)(O3)C(=O)C(=O)N4CCCC[C@H]4C(=O)O2)OC	Enzo	A275
NCGC00189073-06	Selumetinib	Mek1/2 inibitor	C[N]1C=NC2=C1C=C(C(=O)NOCCO)C(=C2F)NC3=CC=C(Br)C=C3Cl	SynKinase	SYN-1016
NCGC00016012-12	Triflupromazine hydrochloride	Muscarinic acetylcholine receptor M2 Antagonist	Cl.FC(F)(F)c1cc2N(CCCN(C)C)c3ccccc3Sc2cc1	Microsource	1503118
NCGC00095191-15	Oseltamivir phosphate	Neuraminidase Inhibitor	CCOC(=O)C1=C[C@@H](OC(CC)CC)[C@H](NC(C)=O)[C@@H](N)C1	Selleck	S2597
NCGC00095191-16	Oseltamivir phosphate	Neuraminidase Inhibitor	CCOC(=O)C1=C[C@@H](OC(CC)CC)[C@H](NC(C)=O)[C@@H](N)C1	APExBIO	B1803
NCGC00373041-04	Favipiravir	RNA-dependant RNA polymeriase	NC(=O)C1=NC(=CN=C1O)F	Glixx	GLXC-04705
NCGC00686694-01	Remdesivir	RNA-dependant RNA polymeriase	CCC(CC)COC(=O)[C@H](C)N[P@](=O)(OC[C@H]1O[C@](C#N)([C@H](O)[C@@H]1O)C2=CC=C3N2N=CN=C3N)OC4=CC=CC=C4	MedChem Express	HY-104077
NCGC00167526-10	Camostat Mesilate	Serine Protease Inhibitor	CN(C)C(=O)COC(=O)CC1=CC=C(OC(=O)C2=CC=C(NC(N)=N)C=C2)C=C1	APExBIO	B2082
NCGC00389778-02	Nafamostat mesylate	Serine Protease Inhibitor	NC(N)=NC1=CC=C(C=C1)C(=O)OC2=CC3=C(C=C2)C=C(C=C3)C(N)=N	Adooq	A10617
NCGC00163887-03	Acifluorfen	unknown	OC(=O)C1=C(C=CC(=C1)OC2=CC=C(C=C2Cl)C(F)(F)F)[N+]([O-])=O	EPA	TV000059
NCGC00183270-01	Acifluorfen-sodium	unknown	[Na+].Clc2cc(ccc2Oc1cc(C([O-])=O)c(cc1)[N+]([O-])=O)C(F)(F)F	ACC	Acifluorefin sodium
NCGC00411883-01	NCGC00411883-01	unknown	COCCNC(=O)NC1=CC2=C(C=C1)N=C(C3=CC=CS3)C(=N2)C4=CC=CS4	NCGCChem	MLS000534714-02pur
