## Supplementary_Files for "Discovery of Synergistic and Antagonistic Drug Combinations against SARS-CoV-2 In Vitro": Supplementary File 2 - independent batch validation.xlsx

### Sheet: Sheet1
Compound	Assay Conc	Assay Conc Unit	Data Value	Inhibition	Batch
CalpainInhibitorIV	7.17	uM	67200	108.63	1
CalpainInhibitorIV	3.59	uM	73360	119.05	1
CalpainInhibitorIV	1.79	uM	67360	108.9	1
CalpainInhibitorIV	0.9	uM	40120	62.84	1
CalpainInhibitorIV	0.45	uM	43720	68.92	1
CalpainInhibitorIV	0.22	uM	16160	22.32	1
CalpainInhibitorIV	0.11	uM	5760	4.73	1
CalpainInhibitorIV	0.06	uM	5240	3.85	1
CalpainInhibitorIV	0.03	uM	2120	-1.43	1
CalpainInhibitorIV	0.01	uM	2320	-1.09	1
Chloroquine	30	uM	57880	92.87	1
Chloroquine	15	uM	64280	103.69	1
Chloroquine	7.5	uM	65280	105.38	1
Chloroquine	3.75	uM	16240	22.45	1
Chloroquine	1.88	uM	7320	7.37	1
Chloroquine	0.94	uM	6760	6.42	1
Chloroquine	0.47	uM	6200	5.47	1
Chloroquine	0.23	uM	1920	-1.77	1
Chloroquine	0.12	uM	2720	-0.41	1
Chloroquine	0.06	uM	2320	-1.09	1
Hydroxychloroquine	30	uM	16960	23.67	1
Hydroxychloroquine	15	uM	13520	17.85	1
Hydroxychloroquine	7.5	uM	20040	28.88	1
Hydroxychloroquine	1.88	uM	4760	3.04	1
Hydroxychloroquine	0.94	uM	3920	1.62	1
Hydroxychloroquine	0.47	uM	7320	7.37	1
Hydroxychloroquine	0.23	uM	2160	-1.36	1
Hydroxychloroquine	0.12	uM	2120	-1.43	1
Hydroxychloroquine	0.06	uM	1960	-1.7	1
Remdesivir	30	uM	67440	109.04	1
Remdesivir	15	uM	66600	107.62	1
Remdesivir	7.5	uM	60640	97.54	1
Remdesivir	3.75	uM	14160	18.93	1
Remdesivir	1.88	uM	2960	-0.01	1
Remdesivir	0.94	uM	3000	0.06	1
Remdesivir	0.47	uM	2880	-0.14	1
Remdesivir	0.23	uM	2120	-1.43	1
Remdesivir	0.12	uM	3680	1.21	1
Remdesivir	0.06	uM	1680	-2.17	1
E64d (Aloxistatin)	30	uM	55200	88.34	1
E64d (Aloxistatin)	15	uM	27040	40.72	1
E64d (Aloxistatin)	7.5	uM	8160	8.79	1
E64d (Aloxistatin)	3.75	uM	2680	-0.48	1
E64d (Aloxistatin)	1.88	uM	6720	6.35	1
E64d (Aloxistatin)	0.94	uM	2760	-0.34	1
E64d (Aloxistatin)	0.47	uM	4680	2.9	1
E64d (Aloxistatin)	0.23	uM	1920	-1.77	1
E64d (Aloxistatin)	0.12	uM	1160	-3.05	1
E64d (Aloxistatin)	0.06	uM	2120	-1.43	1
CalpainInhibitorIV	7.17	uM	69800	104.52	2
CalpainInhibitorIV	3.59	uM	69050	103.27	2
CalpainInhibitorIV	1.79	uM	86850	132.82	2
CalpainInhibitorIV	0.9	uM	69750	104.43	2
CalpainInhibitorIV	0.45	uM	60725	89.45	2
CalpainInhibitorIV	0.22	uM	46600	66	2
CalpainInhibitorIV	0.11	uM	22350	25.74	2
CalpainInhibitorIV	0.06	uM	14500	12.7	2
CalpainInhibitorIV	0.03	uM	8100	2.08	2
CalpainInhibitorIV	0.01	uM	9175	3.86	2
Chloroquine	30	uM	73575	110.78	2
Chloroquine	15	uM	79975	121.41	2
Chloroquine	7.5	uM	75750	114.39	2
Chloroquine	3.75	uM	33800	44.75	2
Chloroquine	1.88	uM	17500	17.68	2
Chloroquine	0.94	uM	18500	19.34	2
Chloroquine	0.47	uM	14775	13.16	2
Chloroquine	0.23	uM	14975	13.49	2
Chloroquine	0.12	uM	9525	4.44	2
Chloroquine	0.06	uM	8300	2.41	2
Hydroxychloroquine	7.5	uM	47350	67.24	2
Hydroxychloroquine	3.75	uM	25975	31.75	2
Hydroxychloroquine	1.88	uM	20450	22.58	2
Hydroxychloroquine	0.94	uM	16475	15.98	2
Hydroxychloroquine	0.47	uM	15475	14.32	2
Hydroxychloroquine	0.23	uM	11725	8.1	2
Hydroxychloroquine	0.12	uM	10175	5.52	2
Hydroxychloroquine	0.06	uM	10175	5.52	2
Remdesivir	30	uM	66150	98.46	2
Remdesivir	15	uM	55950	81.52	2
Remdesivir	7.5	uM	60150	88.49	2
Remdesivir	3.75	uM	16075	15.32	2
Remdesivir	1.88	uM	14300	12.37	2
Remdesivir	0.94	uM	9325	4.11	2
Remdesivir	0.47	uM	13850	11.62	2
Remdesivir	0.23	uM	7050	0.33	2
Remdesivir	0.12	uM	6500	-0.58	2
Remdesivir	0.06	uM	8150	2.16	2
E64d (Aloxistatin)	30	uM	36325	48.94	2
E64d (Aloxistatin)	7.5	uM	27000	33.46	2
E64d (Aloxistatin)	3.75	uM	9600	4.57	2
E64d (Aloxistatin)	1.88	uM	10775	6.52	2
E64d (Aloxistatin)	0.94	uM	5725	-1.87	2
E64d (Aloxistatin)	0.47	uM	8375	2.53	2
E64d (Aloxistatin)	0.23	uM	5450	-2.32	2
E64d (Aloxistatin)	0.12	uM	4575	-3.77	2
E64d (Aloxistatin)	0.06	uM	5875	-1.62	2
