## Supplementary_Files for "Discovery of Synergistic and Antagonistic Drug Combinations against SARS-CoV-2 In Vitro": Supplementary File 4 - synergy summary.xlsx

### Sheet: Sheet1
compound_1	compound_2	combo (sorted by name)	assay	HSA.pos	HSA.neg	n_nontoxic	smoothness_rse	mechanism of action	outcome
Amodiaquine	Nitazoxanide	Amodiaquine + Nitazoxanide	CPE	5.53541	-632.714	36	16.6672	antimalarial + antiprotozoal	synergism
Mefloquine	Arbidol	Mefloquine + Arbidol	CPE	24.4094	-474.166	36	22.811	antiinfluenza + antimalarial	inconclusive
Nitazoxanide	Remdesivir	Nitazoxanide + Remdesivir	CPE	15.6103	-422.739	36	16.7749	antiprotozoal + RNA-dependant RNA polymeriase	synergism
Amodiaquine	Arbidol	Amodiaquine + Arbidol	CPE	13.1507	-396.875	36	14.9499	antiinfluenza + antimalarial	synergism
Nitazoxanide	Arbidol	Nitazoxanide + Arbidol	CPE	50.6024	-358.025	36	18.8814	antiinfluenza + antiprotozoal	synergism
Emetine dihydrochloride hydrate	Arbidol	Emetine dihydrochloride hydrate + Arbidol	CPE	68.5186	-349.237	32	20.1989	antiinfluenza + antiprotozoal	inconclusive
Arbidol	Remdesivir	Arbidol + Remdesivir	CPE	113.029	-314.965	36	19.5412	antiinfluenza + RNA-dependant RNA polymeriase	both synergism and antagonism
Emetine dihydrochloride hydrate	Mefloquine	Emetine dihydrochloride hydrate + Mefloquine	CPE	43.1763	-200.417	34	20.2227	antimalarial + antiprotozoal	inconclusive
Triflupromazine hydrochloride	Lopinavir	Triflupromazine hydrochloride + Lopinavir	CPE	27.3221	-182.473	36	19.3716	HIV Protease Inhibitor + Muscarinic acetylcholine receptor M2 Antagonist	synergism
Emetine dihydrochloride hydrate	Nitazoxanide	Emetine dihydrochloride hydrate + Nitazoxanide	CPE	60.8383	-210.534	36	16.612	antiprotozoal + antiprotozoal	synergism
Amodiaquine	Remdesivir	Amodiaquine + Remdesivir	CPE	104.875	-242.986	36	15.0351	antimalarial + RNA-dependant RNA polymeriase	both synergism and antagonism
Nitazoxanide	NCGC00411883-01	Nitazoxanide + NCGC00411883-01	CPE	61.3692	-197.134	36	14.9682	antiprotozoal + unknown	synergism
Amodiaquine	Lopinavir	Amodiaquine + Lopinavir	CPE	55.7758	-186.388	36	13.6957	antimalarial + HIV Protease Inhibitor	synergism
Lopinavir	Arbidol	Lopinavir + Arbidol	CPE	34.4016	-163.632	36	18.8108	antiinfluenza + HIV Protease Inhibitor	synergism
Emetine dihydrochloride hydrate	NCGC00411883-01	Emetine dihydrochloride hydrate + NCGC00411883-01	CPE	33.4198	-159.492	35	13.9378	antiprotozoal + unknown	synergism
Mefloquine	Rupintrivir	Mefloquine + Rupintrivir	CPE	42.7428	-119.738	36	18.9896	antimalarial + HRV 3CL Protease Inhibitor	synergism
Nelfinavir Mesylate	Lopinavir	Nelfinavir Mesylate + Lopinavir	CPE	103.58	-163.844	33.5	23.6009	HIV Protease Inhibitor + HIV Protease Inhibitor	inconclusive
Arbidol	NCGC00411883-01	Arbidol + NCGC00411883-01	CPE	58.428	-116.505	36	13.641	antiinfluenza + unknown	synergism
Nitazoxanide	Calpeptin	Nitazoxanide + Calpeptin	CPE	86.438	-141.616	36	21.3255	antiprotozoal + Calpain Inhibitor	inconclusive
Hydroxychloroquine sulfate	Lopinavir	Hydroxychloroquine sulfate + Lopinavir	CPE	8.00117	-54.0658	36	4.1206	antimalarial + HIV Protease Inhibitor	additive
Calpeptin	Arbidol	Calpeptin + Arbidol	CPE	80.2369	-123.198	36	22.3215	antiinfluenza + Calpain Inhibitor	inconclusive
Calpeptin	Remdesivir	Calpeptin + Remdesivir	CPE	116.792	-157.349	36	23.6969	Calpain Inhibitor + RNA-dependant RNA polymeriase	inconclusive
Emetine dihydrochloride hydrate	Lopinavir	Emetine dihydrochloride hydrate + Lopinavir	CPE	38.1076	-78.5285	23	16.8388	antiprotozoal + HIV Protease Inhibitor	inconclusive
Triflupromazine hydrochloride	Resveratrol	Triflupromazine hydrochloride + Resveratrol	CPE	41.5815	-79.8932	36	20.444	Cyclooxygenase-2 Inhibitor + Muscarinic acetylcholine receptor M2 Antagonist	inconclusive
Nitazoxanide	Lopinavir	Nitazoxanide + Lopinavir	CPE	107.805	-144.945	36	12.3783	antiprotozoal + HIV Protease Inhibitor	both synergism and antagonism
Emetine dihydrochloride hydrate	Remdesivir	Emetine dihydrochloride hydrate + Remdesivir	CPE	33.0888	-69.2271	24	19.768	antiprotozoal + RNA-dependant RNA polymeriase	inconclusive
Oseltamivir phosphate	Rupintrivir	Oseltamivir phosphate + Rupintrivir	CPE	5.48344	-37.5897	36	1.62605	HRV 3CL Protease Inhibitor + Neuraminidase Inhibitor	additive
Nitazoxanide	Ritonavir	Nitazoxanide + Ritonavir	CPE	21.0346	-38.0401	36	6.58784	antiprotozoal + HIV Protease Inhibitor	additive
Leflunomide	Mefloquine	Leflunomide + Mefloquine	CPE	16.9807	-31.9651	36	20.4619	antimalarial + Immunosuppressive drug	inconclusive
Disulfiram	Hydroxychloroquine sulfate	Disulfiram + Hydroxychloroquine sulfate	CPE	8.63941	-16.7725	36	1.15895	Aldehyde Dehydrogenase (ALDH2) Inhibitor + antimalarial	additive
Acifluorfen-sodium	Remdesivir	Acifluorfen-sodium + Remdesivir	CPE	38.2939	-46.2662	36	14.8375	RNA-dependant RNA polymeriase + unknown	additive
Mefloquine	Oseltamivir phosphate	Mefloquine + Oseltamivir phosphate	CPE	47.3319	-50.9177	36	16.5567	antimalarial + Neuraminidase Inhibitor	additive
Hydroxychloroquine sulfate	Favipiravir	Hydroxychloroquine sulfate + Favipiravir	CPE	11.0121	-12.8659	36	0.954682	antimalarial + RNA-dependant RNA polymeriase	additive
Z-FA-FMK	Remdesivir	Z-FA-FMK + Remdesivir	CPE	3.01251	-4.83138	36	23.908	Cathepsin (cysteine protease) inhibitor + RNA-dependant RNA polymeriase	inconclusive
Nitazoxanide	Favipiravir	Nitazoxanide + Favipiravir	CPE	37.7579	-39.3885	36	6.40314	antiprotozoal + RNA-dependant RNA polymeriase	additive
Ritonavir	Cephaeline HBr	Ritonavir + Cephaeline HBr	CPE	0	0	6	7.34858	antiprotozoal + HIV Protease Inhibitor	inconclusive
Camostat Mesilate	Rupintrivir	Camostat Mesilate + Rupintrivir	CPE	14.5744	-13.4842	36	1.21699	HRV 3CL Protease Inhibitor + Serine Protease Inhibitor	additive
Oseltamivir phosphate	Camostat Mesilate	Oseltamivir phosphate + Camostat Mesilate	CPE	10.9864	-6.21404	36	0.828261	Neuraminidase Inhibitor + Serine Protease Inhibitor	additive
Doxycycline hyclate	Saracatinib	Doxycycline hyclate + Saracatinib	CPE	9.84493	-2.05541	25	1.69698	antibiotic + cSRC Inhibitor	inconclusive
Oseltamivir phosphate	Favipiravir	Oseltamivir phosphate + Favipiravir	CPE	16.7425	-6.35879	36	0.825526	Neuraminidase Inhibitor + RNA-dependant RNA polymeriase	additive
Leflunomide	Lopinavir	Leflunomide + Lopinavir	CPE	21.7311	-9.06035	36	1.4087	HIV Protease Inhibitor + Immunosuppressive drug	additive
Camostat Mesilate	Favipiravir	Camostat Mesilate + Favipiravir	CPE	19.7407	-6.64749	36	1.12469	RNA-dependant RNA polymeriase + Serine Protease Inhibitor	additive
Resveratrol	Favipiravir	Resveratrol + Favipiravir	CPE	17.8356	-3.65444	36	0.840214	Cyclooxygenase-2 Inhibitor + RNA-dependant RNA polymeriase	additive
Resveratrol	Rupintrivir	Resveratrol + Rupintrivir	CPE	22.4198	-7.82271	36	1.39049	Cyclooxygenase-2 Inhibitor + HRV 3CL Protease Inhibitor	additive
Saracatinib	Favipiravir	Saracatinib + Favipiravir	CPE	14.7389	0	25	1.68676	cSRC Inhibitor + RNA-dependant RNA polymeriase	inconclusive
Doxycycline hyclate	Lopinavir	Doxycycline hyclate + Lopinavir	CPE	22.2977	-7.50894	36	1.47023	antibiotic + HIV Protease Inhibitor	additive
Cathepsin Inhibitor 1	Remdesivir	Cathepsin Inhibitor 1 + Remdesivir	CPE	40.4999	-24.9577	36	20.2289	Cathepsin (cysteine protease) inhibitor + RNA-dependant RNA polymeriase	inconclusive
Nitazoxanide	Camostat Mesilate	Nitazoxanide + Camostat Mesilate	CPE	37.0746	-20.4816	36	4.98858	antiprotozoal + Serine Protease Inhibitor	additive
Lopinavir	Indinavir sulfate	Lopinavir + Indinavir sulfate	CPE	26.4803	-6.9397	36	1.15126	HIV Protease Inhibitor + HIV Protease Inhibitor	additive
Sirolimus	Hydroxychloroquine sulfate	Sirolimus + Hydroxychloroquine sulfate	CPE	22.3145	0	36	0.879574	antimalarial + Immunosuppressive drug	additive
Arbidol	Nafamostat mesylate	Arbidol + Nafamostat mesylate	CPE	45.0211	-20.8788	36	19.1234	antiinfluenza + Serine Protease Inhibitor	additive
Indinavir sulfate	Remdesivir	Indinavir sulfate + Remdesivir	CPE	63.1395	-36.6451	36	13.6558	HIV Protease Inhibitor + RNA-dependant RNA polymeriase	additive
Acifluorfen	Remdesivir	Acifluorfen + Remdesivir	CPE	37.7077	-10.3092	36	12.6622	RNA-dependant RNA polymeriase + unknown	additive
Saquinavir Mesylate	Favipiravir	Saquinavir Mesylate + Favipiravir	CPE	28.2494	-0.594134	36	0.816083	HIV Protease Inhibitor + RNA-dependant RNA polymeriase	additive
Emetine dihydrochloride hydrate	Calpeptin	Emetine dihydrochloride hydrate + Calpeptin	CPE	123.985	-89.5486	36	21.0683	antiprotozoal + Calpain Inhibitor	inconclusive
Leflunomide	Nelfinavir Mesylate	Leflunomide + Nelfinavir Mesylate	CPE	54.5857	-13.043	36	24.7674	HIV Protease Inhibitor + Immunosuppressive drug	inconclusive
Nitazoxanide	Z-FA-FMK	Nitazoxanide + Z-FA-FMK	CPE	52.7662	-4.1493	36	23.5381	antiprotozoal + Cathepsin (cysteine protease) inhibitor	inconclusive
Emetine dihydrochloride hydrate	Nelfinavir Mesylate	Emetine dihydrochloride hydrate + Nelfinavir Mesylate	CPE	51.1238	0	10	18.7417	antiprotozoal + HIV Protease Inhibitor	inconclusive
Arbidol	Cathepsin Inhibitor 1	Arbidol + Cathepsin Inhibitor 1	CPE	62.5446	-10.2236	36	20.7451	antiinfluenza + Cathepsin (cysteine protease) inhibitor	inconclusive
2-cyano-Pyrimidine	Rupintrivir	2-cyano-Pyrimidine + Rupintrivir	CPE	63.8606	-5.1491	36	3.55569	Cathepsin (cysteine protease) inhibitor + HRV 3CL Protease Inhibitor	additive
Emetine dihydrochloride hydrate	Ritonavir	Emetine dihydrochloride hydrate + Ritonavir	CPE	61.4634	-0.813009	11	18.1617	antiprotozoal + HIV Protease Inhibitor	inconclusive
Emetine dihydrochloride hydrate	Favipiravir	Emetine dihydrochloride hydrate + Favipiravir	CPE	66.0434	-2.33062	12	20.1114	antiprotozoal + RNA-dependant RNA polymeriase	inconclusive
Arbidol	Z-FA-FMK	Arbidol + Z-FA-FMK	CPE	67.4119	-3.25881	36	22.8616	antiinfluenza + Cathepsin (cysteine protease) inhibitor	inconclusive
Camostat Mesilate	Remdesivir	Camostat Mesilate + Remdesivir	CPE	100.48	-33.0331	36	12.6895	RNA-dependant RNA polymeriase + Serine Protease Inhibitor	antagonism
Emetine dihydrochloride hydrate	Selumetinib	Emetine dihydrochloride hydrate + Selumetinib	CPE	71.442	0	12	18.9443	antiprotozoal + Mek1/2 inibitor	inconclusive
Triflupromazine hydrochloride	Emetine dihydrochloride hydrate	Triflupromazine hydrochloride + Emetine dihydrochloride hydrate	CPE	75.2067	0	10	15.8801	antiprotozoal + Muscarinic acetylcholine receptor M2 Antagonist	inconclusive
Emetine dihydrochloride hydrate	Cathepsin Inhibitor 1	Emetine dihydrochloride hydrate + Cathepsin Inhibitor 1	CPE	114.02	-38.7897	36	21.7169	antiprotozoal + Cathepsin (cysteine protease) inhibitor	inconclusive
Lopinavir	Z-FA-FMK	Lopinavir + Z-FA-FMK	CPE	79.0451	-2.78515	36	27.3086	Cathepsin (cysteine protease) inhibitor + HIV Protease Inhibitor	inconclusive
Sirolimus	Emetine dihydrochloride hydrate	Sirolimus + Emetine dihydrochloride hydrate	CPE	85.8736	0	12	19.1647	antiprotozoal + Immunosuppressive drug	inconclusive
Mefloquine	Remdesivir	Mefloquine + Remdesivir	CPE	251.972	-157.073	36	18.8961	antimalarial + RNA-dependant RNA polymeriase	both synergism and antagonism
Nitazoxanide	Cathepsin Inhibitor 1	Nitazoxanide + Cathepsin Inhibitor 1	CPE	125.822	-17.4779	36	19.4193	antiprotozoal + Cathepsin (cysteine protease) inhibitor	antagonism
NCGC00411883-01	Remdesivir	NCGC00411883-01 + Remdesivir	CPE	184.615	-18.9037	36	12.5155	RNA-dependant RNA polymeriase + unknown	antagonism
Hydroxychloroquine sulfate	Remdesivir	Hydroxychloroquine sulfate + Remdesivir	CPE	197.652	-26.5122	36	11.5468	antimalarial + RNA-dependant RNA polymeriase	antagonism
